# GPatch enables chromosome-scale, gap-free pseudoassemblies from fragmented draft genomes

**DOI:** 10.1101/2025.05.22.655567

**Authors:** Adam Diehl, Alan Boyle

## Abstract

Recent advancements in sequencing technologies have yielded numerous long-read draft genomes, promising to enhance understanding of genomic variation. However, draft genomes are typically highly fragmented, posing challenges for functional genomics. We introduce GPatch, a tool that constructs chromosome-scale pseudoassemblies from fragmented drafts using alignments to a reference assembly. GPatch produces complete, accurate, gap-free assemblies preserving over 95% of nucleotides from human and non-human draft genomes. We show that GPatch pseudoassemblies can be used to construct Hi-C matrices, whereas fragmented draft assemblies cannot. Until complete genome assembly becomes routine, GPatch presents a necessary tool for maximizing the utility of draft genomes.

**GRAPHICAL ABSTRACT:** 
