## Supplementary Tables for "GPatch enables chromosome-scale, gap-free pseudoassemblies from fragmented draft genomes"

### Sheet: S1_Data Sources
Description	Filename	URL	Citation
NA12878 paternal contigs from HGSVC	v12_NA12878_giab_pbsq2-ccs_1000-pereg.h1-un.racon-p2.fasta	http://ftp.1000genomes.ebi.ac.uk/vol1/ftp/data_collections/HGSVC2/release/v1.0/assemblies/20200628_HHU_assembly-results_CCS_v12/assemblies/phased/v12_NA12878_giab_pbsq2-ccs_1000-pereg.h1-un.racon-p2.fasta	Peter Ebert et al. ,Haplotype-resolved diverse human genomes and integrated analysis of structural variation.Science372,eabf7117(2021).DOI:10.1126/science.abf7117
NA12878 maternal contigs from HGSVC	v12_NA12878_giab_pbsq2-ccs_1000-pereg.h2-un.racon-p2.fasta	http://ftp.1000genomes.ebi.ac.uk/vol1/ftp/data_collections/HGSVC2/release/v1.0/assemblies/20200628_HHU_assembly-results_CCS_v12/assemblies/phased/v12_NA12878_giab_pbsq2-ccs_1000-pereg.h2-un.racon-p2.fasta	Peter Ebert et al. ,Haplotype-resolved diverse human genomes and integrated analysis of structural variation.Science372,eabf7117(2021).DOI:10.1126/science.abf7117
HG002 paternal contigs from HPRC	HG002-full-0.14.1.pat.fa	https://s3-us-west-2.amazonaws.com/human-pangenomics/working/HPRC_PLUS/HG002/assemblies/hifiasm_v0.14.1_raw/HG002-full-0.14.1.pat.fa.gz	Liao, WW., Asri, M., Ebler, J. et al. A draft human pangenome reference. Nature 617, 312–324 (2023). https://doi.org/10.1038/s41586-023-05896-x
T2T_CHM13 reference genome	GCA_009914755.4_T2T-CHM13v2.0_genomic.fa	https://www.ncbi.nlm.nih.gov/datasets/genome/GCF_009914755.1/	Sergey Nurk et al. ,The complete sequence of a human genome.Science376,44-53(2022).DOI:10.1126/science.abj6987
T2T_HG002 paternal reference genome	hg002v1.1.fasta.gz	https://s3-us-west-2.amazonaws.com/human-pangenomics/T2T/HG002/assemblies/hg002v1.1.fasta.gz	Rautiainen M, Nurk S, Walenz BP, Logsdon GA, Porubsky D, Rhie A, Eichler EE, Phillippy AM, Koren S. Telomere-to-telomere assembly of diploid chromosomes with Verkko. Nat Biotechnol. 2023 Oct;41(10):1474-1482. doi: 10.1038/s41587-023-01662-6. Epub 2023 Feb 16. PMID: 36797493; PMCID: PMC10427740.
NA12878 T2T reference genome, hap1	assembly.haplotype1.fasta	s3://platinum-pedigree-data/assemblies/NA12878/verkko/1.3.1/assembly.haplotype1.fasta	Porubsky D, et al. A familial, telomere-to-telomere reference for human de novo mutation and recombination from a four-generation pedigree. bioRxiv [Preprint]. 2024 Aug 5:2024.08.05.606142. doi: 10.1101/2024.08.05.606142. PMID: 39149261; PMCID: PMC11326147.
NA12878 T2T reference genome, hap2	assembly.haplotype2.fasta	s3://platinum-pedigree-data/assemblies/NA12878/verkko/1.3.1/assembly.haplotype2.fasta	Porubsky D, et al. A familial, telomere-to-telomere reference for human de novo mutation and recombination from a four-generation pedigree. bioRxiv [Preprint]. 2024 Aug 5:2024.08.05.606142. doi: 10.1101/2024.08.05.606142. PMID: 39149261; PMCID: PMC11326147.
S. lycopersicum Heinz 1706 reference assembly, build 3.0	S_lycopersicum_chromosomes.3.00.fa	https://solgenomics.net/ftp/tomato_genome/Heinz1706/assembly/build_3.00/S_lycopersicum_chromosomes.3.00.fa.gz	Tomato Genome Consortium, xx. "The tomato genome sequence provides insights into fleshy fruit evolution." Nature 485, no. 7400 (2012): 635.
S. lycopersicum M82 assembly	M821.3_genome.fasta.gz	https://solgenomics.net/ftp/tomato_genome/M82/M821.3_genome.fasta.gz	Alonge, M et. al. RaGOO: Fast and accurate reference-guided scaffolding of draft genomes. Genome Biology (2019)
NA12878 Hi-C Reads, replicate 1	SRR1658572.bam	https://www.ncbi.nlm.nih.gov/Traces/study/?acc=PRJNA268125	Rao SS, Huntley MH, Durand NC, Stamenova EK, Bochkov ID, Robinson JT, Sanborn AL, Machol I, Omer AD, Lander ES, Aiden EL. A 3D map of the human genome at kilobase resolution reveals principles of chromatin looping. Cell. 2014 Dec 18;159(7):1665-80. doi: 10.1016/j.cell.2014.11.021. Epub 2014 Dec 11. Erratum in: Cell. 2015 Jul 30;162(3):687-8. PMID: 25497547; PMCID: PMC5635824.
NA12878 Hi-C Reads, replicate 2	SRR1658592.bam	https://www.ncbi.nlm.nih.gov/Traces/study/?acc=PRJNA268125	Rao SS, Huntley MH, Durand NC, Stamenova EK, Bochkov ID, Robinson JT, Sanborn AL, Machol I, Omer AD, Lander ES, Aiden EL. A 3D map of the human genome at kilobase resolution reveals principles of chromatin looping. Cell. 2014 Dec 18;159(7):1665-80. doi: 10.1016/j.cell.2014.11.021. Epub 2014 Dec 11. Erratum in: Cell. 2015 Jul 30;162(3):687-8. PMID: 25497547; PMCID: PMC5635824.

### Sheet: S2_Simulated Assembly Stats
Assembly	Length (bp)	# Contigs	N50 (self)	N50 (model)
NA12878 no-indel	3117292070	11011	15644610	18320800
NA12878 SURVIVOR	3118161769	11011	15650445	18320800
HG002 no-indel	3117292070	728	64660794	84969781
HG002 SURVIVOR	3119013632	728	64645023	84969781

### Sheet: S3_Simulation Patching Results
	Gpatch				RagTag patch				RagTag Scaffold
	NA12878		HG002		NA12878		HG002		NA21878	HG002
	no indels	SURVIVOR	no indels	SURVIVOR	no indels	SURVIVOR	no indels	SURVIVOR	SURVIVOR	SURVIVOR
Patched Length	3117292070	3125639481	3117292070	3119013632	1160736650	--	1665230549	--	3,115,984,031	3117056287
Target Length	3117292070	3118161769	3117292070	3117828118	3117292070	3118161769	3117292070	3117828118	3118161769	3117828118
Contig Coverage (%)	0.998739	0.995895	0.999886	0.999256	0.997977	--	0.999887	--	0.995948	0.999249
Contigs Localized (N (%))	10,794 (98.02%)	10,667 (96.88%)	718 (98.62%)	700 (96.15%)	4,742 (43.07%)	--	345 (47.39%)	--	10,290 (93.45%)	682 (93.68%)
% Assembly Localized	0.998739	0.998283	0.999886	0.999636	0.371601	--	0.534131	--	0.995948	0.999249
Patched N50	150617247	151277463	150617247	150807489	133235051	--	182045439	--	150027542	150027542
Target N50	150617247	150607866	150617247	150795486	150617247	150607866	150617247	150795486	150607866	150795486
Avg. Placement Accuracy (%)	1	0.9999	1	1	0.9985	--	0.6	--	0.9999	1
Avg. Orientation Accuracy (%)	1	0.9998	1	1	0.7379	--	0.686567	--	0.9999	0.9985
Avg. Norm. Ordering Edit Distance (%)	0.01971	0.031605	0.013736	0.038462	0.649278	--	0.719101	--	0.0658	0.0659
Avg. Norm. Pair Recall (%)	0.973967	0.95294	0.975818	0.935989	0.346026	--	0.6	--	0.9113	0.8947
Avg. Norm Pair Accuracy (%)	0.993593	0.983744	0.989899	0.974815	0.72858	--	0.459459	--	0.9754	0.9574
Avg. Ordering Error Rate (%)	0	0.000188	0	0	0.132008	--	0.151652	--	0.0003	0.0015
Avg. Norm. Bag Distance	0	0.002392	0	0.000383	0.516477	--	0.192526	--	0.0025	0.0003
Run Time	12m1s	14m12s	6m21s	6m30s	44m29s	45m31s	43m29s	41m49s	44m36s	46m26s
Max Memory (kb)	11900532	11898392	11976696	11997640	31513000	45773152	46971304	44786200	307288	581988

### Sheet: S4_Sim Unplaced Contig Reasons
	MapQ Threshold
	0	10	20	30	40
Unmapped	0	0	0	0	0
MapQ < Threshold	0	316	511	686	826
Nested	67	28	22	22	22
Total	67	354	553	738	888

### Sheet: S5_Biological Patching Results
	NA12878			HG002		M81
	Initial	Break 1	Break 2	Initial	Break 1	Initial
Patched Length	3151483882	3130703253	3125955407	2980445669	2985575843	850138583
Input Assembly Length	2978871542	2978871542	2978871542	2963471465	2963471465	792681375
Target Genome Length	3014981620	3014981620	3014981620	2947895164	2947895164	792934937
Contig Coverage (%)	0.8899	0.9049	0.9065	0.9785	0.9702	0.918324
Contigs Localized (N (%))	0.2202	0.2237	0.2241	0.1877	0.2428	0.739512
% Assembly Localized	0.9415	0.9511	0.9513	0.9841	0.9774	0.984888
Patched N50	154191564	154454987	151418195	150626478	153487479	69498993
Input Assembly N50	20787447	20787447	20787447	84969781	84969781	1503622
Target Assembly N50	133432023	133432023	133432023	146786823	146786823	67021692
Reference Assenbly N50	150617247	150617247	150617247	150617247	150617247	66723567
Run Time	6m21s	6m29s	6m07s	5m28s	5m32s	1m40s
Max Memory (kb)	11092864	11098740	11120212	11450268	11448253	3421964

### Sheet: S6_Placed-v-Unplaced Contig Len
	NA12878.cbreak_2		HG002		M82
	Placed	Unplaced	Placed	Unplaced	Placed	Unplaced
Min	9628	1	22505	5894	1088	26
1st Quartile	14904	12748	575266	25106	64012	10809
Median	20595	15580	3021129	32233	269309	19422
Mean	1247811	18375	20393351	76288	661052	28795
3rd Quartile	66742	19607	25340618	62448	889979	32764
Max	86208249	353930	183079594	2538109	7656357	431031

### Sheet: S7_Bio Unplaced Contig Reasons
	NA12878.cbreak_2	HG002	M82
Unmapped	13	90	42
MapQ < Threshold	7174	402	73
Nested	709	127	301
Total	7896	619	416

### Sheet: S8_HiC Results
		NA12878
		T2T-CHM13	Patched	Raw
Total Reads	Rep1	778483964	778483964	778483964
	Rep2	973696338	973696338	973696338
% Mapped	Rep1	0.994513	0.994381	0.990938
	Rep2	0.994379	0.994276	0.990839
% Paired	Rep1	1	1	1
	Rep2	1	1	1
% Both Ends Mapped	Rep1	0.989549	0.989354	0.983519
	Rep2	0.98991	0.989759	0.983788
% Mate Mapped to Different Chrom	Rep1	0.258316	0.257416	0.393487
	Rep2	0.235521	0.234627	0.384825
Average Mappping Quality	Rep1	52.07	52.02	52.77
	Rep2	51.54	51.51	52.27
Total Pairs		830442132	832286557	834750347
% UU, UR, and RU Pairs		0.842821	0.838993	0.851849
% Mate Maps to Different Chrom		0.210051	0.209481	0.353729
Total Loops	10kb	19919	20057	--
	5kb	9988	9787	--
Average Loop Length (bp)	10kb	240208	275634	--
	5kb	162198	162263	--
% Loops Crossing Contig Boundaries	10kb	--	599	--
	5kb	--	126	--
% Fully-Shared Loops	10kb	--	0.8584	--
	5kb	--	0.7704	--
% Partially-Shared Loops	10kb	--	0.0939	--
	5kb	--	0.1182	--
% NA12878-Only Loops	10kb	--	0.0479	--
	5kb	--	0.1113	--
